# APOBEC3A deaminase catalyzes site-specific editing of transfer RNAs

**DOI:** 10.1101/2025.06.10.658825

**Authors:** K. Hoffa-Sobiech, J. Sikora, M. Ruszkowski, M. Starczak, D. Gackowski, A. Błaszczak, A. Mierzwa, M. Rakoczy, M. Marcinkowska-Swojak, I. Stolarek, P. Jackowiak, M. Figlerowicz, L. Budzko

**Affiliations:** Institute of Bioorganic Chemistry Polish Academy of Sciences, Noskowskiego 12/14, 61-704, Poznan, Poland; Department of Clinical Biochemistry, Faculty of Pharmacy, Collegium Medicum in Bydgoszcz, Nicolaus Copernicus University in Torun, Karlowicza 24, 85-092 Bydgoszcz, Poland; Department of Gamete and Embryo Biology, Institute of Animal Reproduction and Food Research, Polish Academy of Sciences, Olsztyn, Poland

## Abstract

APOBEC3A is a cytidine deaminase that plays a crucial role in innate immunity; however, it can also drive oncogenesis when dysregulated. While its DNA editing activity is well-studied, the impact of APOBEC3A on RNA has only recently gained attention. Previous studies revealed that APOBEC3A deaminates mRNA stem-loop structures, however, its activity on other RNA classes remains unexplored. Given its likely evolutionary origin from tRNA adenosine deaminases and the prevalence of stem-loop structures in tRNA, we investigated APOBEC3A’s activity on tRNAs. We found that *in vitro* APOBEC3A efficiently deaminates a large spectrum of tRNA isoacceptors, primarily at anticodon positions. To assess whether the editing sites identified *in vitro* can be detected in tumor tissues, we analyzed data from The Cancer Genome Atlas. We identified six editing sites present in numerous patient samples. Our results point to a possible impact of APOBEC3A on tRNA decoding capacity, with potential relevance to mistranslation and cancer development.
