## Supplementary Table 1 for "APOBEC3A deaminase catalyzes site-specific editing of transfer RNAs"

### Sheet: Sheet 1
Supplementary Table 1. Nucleus-encoded tRNA isodecoders identified in WT_A3A-treated samples and controls (with technical triplicates)
						coverage
Chromosome number	Start	End	strand	gtRNAdb_ID	RNACentral_ID	WT_A3A (1)	WT_A3A (2)	WT_A3A (3)	E72A_A3A (1)	E72A_A3A (2)	E72A_A3A (3)	Unreated (1)	Untreated (2)	Untreated (3)	Avg_coverage_WT_A3A	Avg_coverage_E72A_A3A	Avg_coverage_Untreated
chr6	26571863	26571936	-	tRNA-Ala-AGC-11-1	URS000052A1C9_9606	655.7	806.6	601.2	820.6	726.6	624.5	683.4	671.8	802.4	687.8	723.9	719.2
chr6	28658236	28658308	-	tRNA-Ala-AGC-4-1	URS0000209048_9606	4120.9	4572.4	4180.5	6869.6	4143.8	5046.2	3800.5	3656.5	3713.1	4291.3	5353.2	3723.4
chr6	28812071	28812143	-	tRNA-Ala-AGC-6-1	URS000071E903_9606	772.5	737.7	824.5	1057.5	778.0	890.7	721.1	667.1	696.1	778.2	908.7	694.8
chr6	28789769	28789841	-	tRNA-Ala-TGC-1-1	URS00006C6D0A_9606	463.6	492.3	362.7	398.6	334.7	335.9	305.0	330.0	286.0	439.5	356.4	307.0
chr6	28643444	28643516	+	tRNA-Ala-TGC-2-1	URS0000727FD6_9606	584.3	694.5	561.8	485.5	431.7	400.0	348.0	316.2	343.9	613.5	439.1	336.0
chr12	124939965	124940037	+	tRNA-Ala-TGC-4-1	URS00006C8EDF_9606	2786.0	3160.8	2452.8	3305.1	3045.3	3124.2	2824.8	2586.9	2654.0	2799.9	3158.2	2688.6
chr6	28817234	28817306	-	tRNA-Ala-TGC-5-1	URS000064B6FC_9606	699.6	863.3	715.8	785.0	647.6	619.6	554.8	593.7	589.9	759.6	684.1	579.5
chr6	28758363	28758435	-	tRNA-Ala-TGC-6-1	URS00006C133C_9606	555.6	643.9	549.3	571.9	481.3	474.3	424.0	420.2	376.3	582.9	509.2	406.8
chr17	68019896	68019969	-	tRNA-Arg-CCG-2-1	URS000059900F_9606	137993.6	151110.0	118840.6	83932.0	78434.6	72072.1	75068.3	89910.9	85343.5	135981.4	78146.2	83440.9
chr17	75033905	75033978	+	tRNA-Arg-CCT-1-1	URS00002D7BB5_9606	2096.2	2551.8	1859.2	2086.0	1994.0	1975.5	2233.4	2233.9	2454.1	2169.1	2018.5	2307.1
chr17	75034430	75034503	-	tRNA-Arg-CCT-2-1	URS0000390F3A_9606	11383.1	11818.0	8741.8	11085.4	11586.1	11078.2	12118.9	13957.9	15035.5	10647.6	11249.9	13704.1
chr7	139340699	139340772	+	tRNA-Arg-CCT-4-1	URS00003A4B65_9606	33528.8	34112.5	31349.1	45722.0	32911.1	38039.8	37263.7	40719.1	49410.9	32996.8	38891.0	42464.6
chr15	89335072	89335145	+	tRNA-Arg-TCG-1-1	URS00000CC06A_9606	4574.2	5065.8	3571.5	4259.1	3451.6	3132.9	3235.1	4175.5	4250.8	4403.8	3614.5	3887.1
chr17	75035112	75035185	+	tRNA-Arg-TCG-3-1	URS000066103F_9606	10845.0	10623.9	11925.2	14321.5	10642.9	12086.0	12358.9	12291.1	12928.8	11131.4	12350.1	12526.3
chr1	161540240	161540314	+	tRNA-Asn-GTT-1-1	URS00006D0B93_9606	568.7	652.1	635.7	637.5	415.7	516.3	451.5	472.1	491.1	618.8	523.2	471.6
chr1	144419266	144419340	+	tRNA-Asn-GTT-3-1	URS00006BE24E_9606	5316.2	5812.8	5997.8	5753.2	4494.0	4983.0	4946.2	4656.6	4935.6	5708.9	5076.7	4846.1
chr1	145475380	145475454	-	tRNA-Asn-GTT-9-1	URS00006430D9_9606	315.3	382.0	357.6	342.5	282.1	315.2	329.9	286.2	366.7	351.6	313.3	327.6
chr12	98503502	98503574	+	tRNA-Asp-GTC-1-1	URS000013899F_9606	196931.3	204834.3	155803.3	164635.6	199047.0	183166.8	189759.9	193507.7	187634.0	185856.3	182283.1	190300.5
chr17	38861683	38861755	-	tRNA-Cys-GCA-14-1	URS0000646601_9606	1396.7	1275.7	1018.0	1434.2	1910.6	1734.7	1820.7	1995.7	1793.5	1230.1	1693.2	1870.0
chr17	38869291	38869363	-	tRNA-Cys-GCA-4-1	URS000014D40F_9606	1826.8	1754.2	1389.7	1816.8	2281.8	1915.2	2050.0	2319.9	2192.8	1656.9	2004.6	2187.6
chr15	79744654	79744727	+	tRNA-Cys-GCA-5-1	URS00006A14B6_9606	1024.2	981.0	742.4	917.5	1448.2	1024.1	1233.3	1532.8	1370.8	915.9	1129.9	1379.0
chr3	132229099	132229171	-	tRNA-Cys-GCA-6-1	URS00006D9244_9606	348.7	300.6		555.9	666.8	564.0	596.1	648.1	648.8	324.6	595.6	631.0
chr6	27547751	27547823	-	tRNA-Gln-CTG-2-1	URS0000429B3F_9606	212729.9	172956.6	144504.8	208570.2	248834.0	207903.0	276579.7	266677.2	280396.6	176730.4	221769.1	274551.2
chr6	27295432	27295504	+	tRNA-Gln-CTG-5-1	URS00006DA515_9606	657.2	725.4	763.0	736.5	763.7	878.9	906.4	852.2	948.3	715.2	793.0	902.3
chr6	27791355	27791427	-	tRNA-Gln-CTG-6-1	URS000064F320_9606	8484.3	6915.8	8090.0	14953.5	18998.4	18320.0	20373.5	21520.8	25611.8	7830.0	17424.0	22502.0
chr17	49192527	49192599	+	tRNA-Gln-TTG-1-1	URS000035EE7E_9606	28649.8	28657.6	19947.7	18519.9	29946.0	22361.5	29438.4	34555.3	31113.9	25751.7	23609.1	31702.5
chr6	28589378	28589450	+	tRNA-Gln-TTG-2-1	URS000070F1D2_9606	27429.5	26325.3	19669.6	18320.1	29407.9	21792.7	28836.8	33040.3	29307.2	24474.8	23173.6	30394.8
chr1	16872582	16872654	+	tRNA-Glu-TTC-3-1	URS000064074C_9606	7225.0	8452.2	3906.7	3149.8	5588.4	3975.8	4189.8	5070.5	4319.1	6528.0	4238.0	4526.5
chr19	4724069	4724141	+	tRNA-Gly-TCC-1-1	URS00000AED6F_9606	92236.5	106277.3	72646.7	57669.1	83159.2	70659.4	75219.8	69843.1	67093.1	90386.8	70495.9	70718.7
chr1	146037060	146037132	+	tRNA-Gly-TCC-2-1	URS000034AAC2_9606	856.8	879.8	675.9	579.8	703.9	634.8	668.8	669.8	632.9	804.2	639.5	657.2
chr1	161531112	161531184	+	tRNA-Gly-TCC-2-6	URS000034AAC2_9606	856.8	879.8	675.9	579.8	703.9	634.8	668.8	669.8	632.9	804.2	639.5	657.2
chr17	8221547	8221619	+	tRNA-Gly-TCC-3-1	URS0000716B70_9606	89724.6	99161.4	72688.5	61804.4	82000.5	74511.9	81588.8	71495.0	71934.6	87191.5	72772.3	75006.1
chr1	146038043	146038115	+	tRNA-His-GTG-1-1	URS000044BAE3_9606	598.9	297.0	668.9	2324.6	1037.9	1716.7	1178.8	1016.8	1755.7	521.6	1693.1	1317.1
chr1	147073224	147073296	+	tRNA-His-GTG-1-2	URS000044BAE3_9606	598.9	297.0	668.9	2324.6	1037.9	1716.7	1178.8	1016.8	1755.7	521.6	1693.1	1317.1
chr1	148281364	148281436	+	tRNA-His-GTG-1-3	URS000044BAE3_9606	598.9	297.0	668.9	2324.6	1037.9	1716.7	1178.8	1016.8	1755.7	521.6	1693.1	1317.1
chr6	27158126	27158198	+	tRNA-His-GTG-1-5	URS000044BAE3_9606	598.9	297.0	668.9	2324.6	1037.9	1716.7	1178.8	1016.8	1755.7	521.6	1693.1	1317.1
chr15	45201150	45201222	+	tRNA-His-GTG-1-9	URS000044BAE3_9606	598.9	297.0	668.9	2324.6	1037.9	1716.7	1178.8	1016.8	1755.7	521.6	1693.1	1317.1
chr6	27668582	27668656	+	tRNA-Ile-AAT-8-1	URS0000692D68_9606	1201.7	1549.7	1535.8	2881.5	2338.2	2476.9	2295.5	2258.0	2472.3	1429.1	2565.5	2341.9
chr6	27777884	27777956	+	tRNA-iMet-CAT-2-1	URS0000121433_9606	295.0	327.4		266.9	333.1	328.0	291.8	319.7	329.9	311.2	309.3	313.8
chr6	144216546	144216629	+	tRNA-Leu-TAA-1-1	URS000064E10F_9606	4183.2	4320.1	2044.7	2026.4	2883.1	2927.8	3202.3	3292.6	3631.7	3516.0	2612.4	3375.5
chr6	27721118	27721201	-	tRNA-Leu-TAA-2-1	URS0000625435_9606	2193.8	2488.0	2317.3	2896.6	2468.9	2794.2	2795.8	2594.1	3310.0	2333.0	2719.9	2900.0
chr11	59551754	59551837	+	tRNA-Leu-TAA-3-1	URS00006F940C_9606	2646.2	2309.6	1304.2	1786.2	2059.1	2601.4	2728.7	2280.2	3157.4	2086.7	2148.9	2722.1
chr6	27230554	27230637	-	tRNA-Leu-TAA-4-1	URS0000716955_9606	627.9	778.5	557.0	423.0	536.0	469.3	530.2	543.0	589.3	654.5	476.1	554.2
chr17	8120313	8120395	-	tRNA-Leu-TAG-1-1	URS00001B506A_9606	1962.9	2712.1	2225.3	2364.6	1770.0	2035.5	1850.4	1641.6	2229.4	2300.1	2056.7	1907.1
chr14	20625369	20625451	+	tRNA-Leu-TAG-2-1	URS0000637E4A_9606	1611.8	2229.7	1848.4	1973.9	1404.2	1594.0	1602.5	1422.1	1861.5	1896.6	1657.4	1628.7
chr16	22195710	22195792	-	tRNA-Leu-TAG-3-1	URS000005AEAB_9606	2623.2	3501.5	2987.5	2868.7	2161.8	2644.1	2414.2	2170.9	2713.8	3037.4	2558.2	2433.0
chr16	3157404	3157477	-	tRNA-Lys-CTT-3-1	URS00006C58BC_9606	6342.7	6184.8	8528.2	2066.5	1941.2	2067.8	1841.1	1703.2	1814.4	7018.6	2025.2	1786.2
chr16	3191500	3191573	+	tRNA-Lys-CTT-4-1	URS0000659544_9606	553518.7	581640.1	732899.6	620133.1	614043.2	627067.0	567368.4	553813.0	556401.9	622686.1	620414.4	559194.4
chr16	73478316	73478389	-	tRNA-Lys-TTT-1-1	URS00006587E4_9606	2801.3	3305.8	3446.2	2571.9	2495.5	2568.0	2616.9	2302.7	2405.2	3184.4	2545.1	2441.6
chr11	122559946	122560019	+	tRNA-Lys-TTT-2-1	URS0000702883_9606	41606.2	43071.9	53930.2	38454.5	38625.8	38498.6	39306.6	37997.5	39494.4	46202.8	38526.3	38932.8
chr1	204506526	204506599	+	tRNA-Lys-TTT-3-1	URS000022DD4A_9606	1173.7	1121.8	1262.7	923.6	1067.6	940.7	1057.7	1162.7	1151.6	1186.1	977.3	1124.0
chr6	28951028	28951101	+	tRNA-Lys-TTT-3-3	URS000022DD4A_9606	1173.7	1121.8	1262.7	923.6	1067.6	940.7	1057.7	1162.7	1151.6	1186.1	977.3	1124.0
chr17	8119154	8119227	+	tRNA-Lys-TTT-3-5	URS000022DD4A_9606	1173.7	1121.8	1262.7	923.6	1067.6	940.7	1057.7	1162.7	1151.6	1186.1	977.3	1124.0
chr6	27591813	27591886	-	tRNA-Lys-TTT-4-1	URS000072A930_9606	41845.2	44196.8	52934.2	41020.5	39444.1	40597.5	40945.9	39584.6	41386.2	46325.4	40354.0	40638.9
chr6	27334989	27335062	-	tRNA-Lys-TTT-6-1	URS000071C635_9606	3486.3	3772.2	4562.1	3856.9	3463.3	3737.6	3730.7	3562.5	3762.3	3940.2	3685.9	3685.2
chr8	123157229	123157302	-	tRNA-Met-CAT-1-1	URS0000145C5E_9606	743.7	990.1	829.1	1062.8	747.1	850.5	741.7	672.7	745.0	854.3	886.8	719.8
chr16	71426492	71426565	+	tRNA-Met-CAT-2-1	URS00006E998F_9606	627.4	723.2	645.6	617.4	544.3	548.8	606.1	544.3	634.6	665.4	570.2	595.0
chr16	87384021	87384094	-	tRNA-Met-CAT-6-1	URS000072890F_9606	351.0	405.7	340.3	437.2	379.9	369.2	386.1	309.4	357.2	365.7	395.4	350.9
chr16	3191988	3192060	+	tRNA-Pro-AGG-1-1	URS000072540A_9606	7119.3	5873.7	4300.0	4673.1	8118.4	5824.9	6552.9	9070.7	8401.7	5764.3	6205.5	8008.4
chr6	27091741	27091813	+	tRNA-Pro-CGG-2-1	URS00006744D5_9606	3706.2	3060.9	1966.3	5211.1	9418.3	6600.4	7617.4	10789.3	9590.2	2911.1	7076.6	9332.3
chr14	20633005	20633077	+	tRNA-Pro-TGG-1-1	URS0000493225_9606	8338.4	6677.9	4877.5	4577.2	8774.8	5950.7	7168.9	9891.7	8662.2	6631.3	6434.2	8574.3
chr11	76235824	76235896	-	tRNA-Pro-TGG-2-1	URS000062C4DE_9606	36727.1	29647.2	19862.7	22725.0	39555.4	28340.6	31611.7	45652.4	39531.5	28745.7	30207.0	38931.9
chr19	45478600	45478687	-	tRNA-SeC-TCA-1-1	URS00001DA281_9606	149667.4	130731.7	145687.0	220307.2	223443.9	270669.1	252378.7	223477.4	261921.5	142028.7	238140.1	245925.9
chr6	27532207	27532289	+	tRNA-Ser-AGA-3-1	URS0000520742_9606	441.0	602.9	528.3	427.2	373.3	396.4	422.4	410.7	500.0	524.1	399.0	444.4
chr6	27553412	27553494	-	tRNA-Ser-AGA-4-1	URS000071DF37_9606	2896.2	3185.8	3971.1	3161.0	2907.9	3259.9	3244.2	2795.8	3315.1	3351.0	3109.6	3118.4
chr17	8138880	8138962	-	tRNA-Ser-CGA-1-1	URS00001C3F54_9606	8681.2	11594.3	12032.4	12906.0	9337.7	11279.5	11025.1	10855.7	14108.3	10769.3	11174.4	11996.4
chr6	27209848	27209930	+	tRNA-Ser-CGA-2-1	URS00002BF476_9606	1902.6	2540.9	2911.8	3475.4	2094.7	2857.9	2552.7	2392.7	3367.9	2451.8	2809.3	2771.1
chr6	27672449	27672531	-	tRNA-Ser-CGA-3-1	URS0000530C88_9606	5260.1	6728.1	8602.9	7425.4	5021.5	6866.5	6281.1	5594.0	6561.1	6863.7	6437.8	6145.4
chr12	56190363	56190445	+	tRNA-Ser-CGA-4-1	URS0000278E1B_9606	7550.2	9116.9	9987.2	10321.8	7212.3	8844.9	8537.0	8483.9	11268.1	8884.8	8793.0	9429.7
chr6	27297995	27298077	+	tRNA-Ser-GCT-2-1	URS0000664EAD_9606	821.0	808.6	932.3	680.2	709.0	704.6	785.9	804.9	986.7	854.0	697.9	859.2
chr11	66348119	66348201	+	tRNA-Ser-GCT-3-1	URS00004CF258_9606	2823.1	3330.7	2583.0	1505.7	2178.5	1577.5	2120.8	2512.5	2841.3	2912.3	1753.9	2491.5
chr10	67764502	67764584	+	tRNA-Ser-TGA-1-1	URS0000092302_9606	4374.4	5266.8	5476.0	3736.2	3354.6	3635.2	3875.5	3836.7	4595.4	5039.1	3575.3	4102.5
chr6	27545688	27545770	+	tRNA-Ser-TGA-2-1	URS000037D0FB_9606	3311.8	4645.5	3816.6	2537.8	2429.8	2391.4	2706.5	2982.2	3403.3	3924.6	2453.0	3030.7
chr6	27505827	27505909	-	tRNA-Ser-TGA-4-1	URS000024B38F_9606	948.7	1335.7	1068.2	928.9	766.0	780.7	798.0	833.2	987.0	1117.5	825.2	872.7
chr1	222465004	222465077	+	tRNA-Thr-TGT-2-1	URS0000023412_9606	913.8	860.5	750.5	969.4	1247.7	1064.1	1099.4	1414.4	1120.2	841.6	1093.7	1211.3
chr14	20613789	20613862	-	tRNA-Thr-TGT-3-1	URS00003516B6_9606	906.2	799.7	707.4	942.8	1238.6	1110.6	1241.8	1420.0	1284.5	804.4	1097.3	1315.4
chr14	20631159	20631232	-	tRNA-Thr-TGT-4-1	URS00003516B6_9606	906.2	799.7	707.4	942.8	1238.6	1110.6	1241.8	1420.0	1284.5	804.4	1097.3	1315.4
chr14	20631159	20631232	-	tRNA-Thr-TGT-4-1	URS000021550A_9606	906.2	799.7	707.4	942.8	1238.6	1110.6	1241.8	1420.0	1284.5	804.4	1097.3	1315.4
chr14	20681689	20681762	+	tRNA-Thr-TGT-5-1	URS00000F30A4_9606	411.7	417.5	342.0	495.5	653.4	657.0	701.5	767.8	707.5	390.4	602.0	725.6
chr5	181188415	181188488	-	tRNA-Val-AAC-2-1	URS0000161979_9606	72224.3	90647.2	81014.8	54669.2	58436.6	59400.7	67781.6	60240.5	62822.5	81295.4	57502.2	63614.9
chr6	27650927	27651000	-	tRNA-Val-AAC-3-1	URS0000750232_9606	9517.0	11240.6	9263.6	6894.9	8136.5	7877.0	9289.9	8623.3	8679.0	10007.1	7636.1	8864.1
chr6	27280269	27280342	-	tRNA-Val-CAC-2-1	URS000009DDCA_9606	41241.5	47581.3	39341.0	29082.5	31303.5	31729.8	36083.1	32546.2	32292.6	42721.3	30705.3	33640.6
chr19	4724634	4724707	-	tRNA-Val-CAC-3-1	URS00002B4CE5_9606	38872.1	44319.0	37316.4	27294.3	31739.4	30636.0	35204.3	31430.6	32718.4	40169.2	29889.9	33117.8
chr1	143803993	143804066	-	tRNA-Val-CAC-4-1	URS0000748C4B_9606	650.8	769.6	667.7	566.1	548.5	633.9	642.5	572.4	649.4	696.0	582.8	621.4
chr11	59550986	59551059	-	tRNA-Val-TAC-2-1	URS000038803E_9606	51252.4	54302.4	35104.2	27999.5	43002.7	37081.5	41152.5	38073.1	36754.7	46886.3	36027.9	38660.1
chr10	5853710	5853783	-	tRNA-Val-TAC-3-1	URS000064D54F_9606	57368.8	58796.6	42195.4	38824.7	50354.6	48820.8	51237.3	44020.8	45683.4	52786.9	46000.0	46980.5
chr6	27290625	27290698	+	tRNA-Val-TAC-4-1	URS0000753215_9606	7659.5	8622.0	7083.7	5967.7	6355.4	7159.5	7857.5	6925.5	7412.7	7788.4	6494.2	7398.6
