## Supplementary Table 2 for "APOBEC3A deaminase catalyzes site-specific editing of transfer RNAs"

### Sheet: C>T 
Supplementary Table S2. tRNA editing efficiency within the identified tRNA isodecoders (C>T and G>A mutations are presented in separate sheets)
Position	Strand	Mut_type	Context	RNACentral_ID	GtRNAdb_ID	number of edited replicates within WT_A3A-treated samples	Avg_coverage	Mean_editing[%] WT_A3A	Mean_editing[%] E72A_A3A	Mean_editing[%] Untreated	Fold-change WT_A3A/E72A_A3A	Fold-change WT_A3A/Untreated	Fold-change ≥2	N consistent bootstraps	N_bootstraps with detected editing	Accuracy [%]	CI_1	CI_2	Confidence_Intervals
chr6:28643479	+	C>T	TGCAT	URS0000727FD6_9606	tRNA-Ala-TGC-2-1	3	613.5	28.63	0.61	0.47	18.4	20.16	PASS	997	995	99.5	28.56	28.7	PASS
chr12:124940000	+	C>T	TGCAC	URS00006C8EDF_9606	tRNA-Ala-TGC-4-1	3	2799.9	69.67	0.69	0.39	41.82	50.84	PASS	997	995	99.5	69.66	69.72	PASS
chr7:139340733	+	C>T	CTCCT	URS00003A4B65_9606	tRNA-Arg-CCT-4-1	3	32996.8	8.31	0.1	0.05	8.46	8.87	PASS	997	995	99.5	8.31	8.32	PASS
chr7:139340734	+	C>T	TCCTA	URS00003A4B65_9606	tRNA-Arg-CCT-4-1	3	32996.8	4.4	0.05	0.02	5.14	5.29	PASS	997	995	99.5	4.39	4.4	PASS
chr15:89335107	+	C>T	TTCGG	URS00000CC06A_9606	tRNA-Arg-TCG-1-1	3	4403.8	98.79	0.92	0.33	51.97	75.03	PASS	997	995	99.5	98.78	98.79	PASS
chr17:75035147	+	C>T	TTCGG	URS000066103F_9606	tRNA-Arg-TCG-3-1	3	11131.4	97.9	0.86	0.32	53.17	74.92	PASS	997	995	99.5	97.9	97.91	PASS
chr1:161540257	+	C>T	ATCGG	URS00006D0B93_9606	tRNA-Asn-GTT-1-1	3	618.8	5.83	0	0	6.83	6.83	PASS	997	995	99.5	5.81	5.87	PASS
chr1:144419283	+	C>T	ATCGG	URS00006BE24E_9606	tRNA-Asn-GTT-3-1	3	5708.9	7.36	0.11	0.1	7.53	7.6	PASS	997	995	99.5	7.34	7.37	PASS
chr12:98503538	+	C>T	GTCAC	URS000013899F_9606	tRNA-Asp-GTC-1-1	3	185856	98.29	1.15	0.39	46.18	71.43	PASS	997	995	99.5	98.29	98.29	PASS
chr12:98503540	+	C>T	CACGC	URS000013899F_9606	tRNA-Asp-GTC-1-1	3	185856	10.79	0.18	0.1	9.99	10.72	PASS	997	995	99.5	10.79	10.79	PASS
chr15:79744689	+	C>T	TGCAG	URS00006A14B6_9606	tRNA-Cys-GCA-5-1	3	915.9	6.99	0.12	0.11	7.13	7.2	PASS	997	995	99.5	6.96	7.02	PASS
chr6:27295466	+	C>T	CTCTG	URS00006DA515_9606	tRNA-Gln-CTG-5-1	3	715.2	4.15	0.26	0.27	4.09	4.06	PASS	997	995	99.5	4.12	4.18	PASS
chr1:16872618	+	C>T	TTCAC	URS000064074C_9606	tRNA-Glu-TTC-3-1	3	6528	98.47	1.81	0.55	35.4	64.17	PASS	997	995	99.5	98.46	98.47	PASS
chr1:16872620	+	C>T	CACCG	URS000064074C_9606	tRNA-Glu-TTC-3-1	3	6528	5.47	0.12	0.11	5.78	5.83	PASS	997	995	99.5	5.46	5.48	PASS
chr19:4724104	+	C>T	TTCCA	URS00000AED6F_9606	tRNA-Gly-TCC-1-1	3	90386.8	26.36	0.34	0.15	20.42	23.79	PASS	997	995	99.5	26.35	26.36	PASS
chr19:4724105	+	C>T	TCCAA	URS00000AED6F_9606	tRNA-Gly-TCC-1-1	3	90386.8	79.94	0.97	0.36	41.09	59.51	PASS	997	995	99.5	79.94	79.95	PASS
chr1:146037095	+	C>T	TTCCA	URS000034AAC2_9606	tRNA-Gly-TCC-2-1	3	804.2	28.37	0.37	0.15	21.44	25.54	PASS	997	995	99.5	28.3	28.42	PASS
chr1:146037096	+	C>T	TCCAA	URS000034AAC2_9606	tRNA-Gly-TCC-2-1	3	804.2	80.45	1.03	0.46	40.12	55.79	PASS	997	995	99.5	80.36	80.47	PASS
chr17:8221582	+	C>T	TTCCA	URS0000716B70_9606	tRNA-Gly-TCC-3-1	3	87191.5	26.02	0.32	0.14	20.47	23.7	PASS	997	995	99.5	26.01	26.03	PASS
chr17:8221583	+	C>T	TCCAA	URS0000716B70_9606	tRNA-Gly-TCC-3-1	3	87191.5	79.44	0.9	0.31	42.34	61.4	PASS	997	995	99.5	79.44	79.45	PASS
chr6:27158164	+	C>T	GGCCG	URS000044BAE3_9606	tRNA-His-GTG-1-5	3	521.6	19.45	0.07	0.08	19.11	18.94	PASS	997	994	99.4	19.37	19.51	PASS
chr11:59551804	+	C>T	TTCAT	URS00006F940C_9606	tRNA-Leu-TAA-3-1	3	2086.7	13.26	0.18	0.1	12.08	12.96	PASS	997	995	99.5	13.23	13.28	PASS
chr14:20625420	+	C>T	TTCGG	URS0000637E4A_9606	tRNA-Leu-TAG-2-1	3	1896.6	73.22	0.9	0.28	39.06	57.98	PASS	997	995	99.5	73.15	73.23	PASS
chr16:3191517	+	C>T	GTCGG	URS0000659544_9606	tRNA-Lys-CTT-4-1	3	622686	9.96	0.4	0.22	7.83	8.98	PASS	999	997	99.7	9.96	9.97	PASS
chr16:3191534	+	C>T	CTCTT	URS0000659544_9606	tRNA-Lys-CTT-4-1	3	622686	14.45	0.43	0.21	10.8	12.77	PASS	999	997	99.7	14.45	14.45	PASS
chr16:71426526	+	C>T	CTCAT	URS00006E998F_9606	tRNA-Met-CAT-2-1	3	665.4	26.39	0.41	0.32	19.43	20.75	PASS	997	995	99.5	26.35	26.48	PASS
chr16:3192000	+	C>T	GTCTA	URS0000185B47_9606	tRNA-Pro-AGG-1-1	3	5848.7	1.55	0	0.06	2.55	2.41	PASS	997	967	96.7	1.55	1.56	PASS
chr6:27091753	+	C>T	GTCTA	URS00006744D5_9606	tRNA-Pro-CGG-2-1	3	2911.1	1.71	0.09	0.05	2.49	2.58	PASS	997	949	94.9	1.71	1.73	PASS
chr12:56190397	+	C>T	CTCGA	URS0000278E1B_9606	tRNA-Ser-CGA-4-1	3	8884.8	29.5	0.93	0.89	15.8	16.14	PASS	997	995	99.5	29.47	29.51	PASS
chr12:56190415	+	C>T	TTCCC	URS0000278E1B_9606	tRNA-Ser-CGA-4-1	3	8884.8	1.81	0.05	0.05	2.68	2.68	PASS	997	995	99.5	1.81	1.82	PASS
chr6:27298030	+	C>T	TGCTA	URS0000664EAD_9606	tRNA-Ser-GCT-2-1	3	854	2.85	0	0	3.85	3.85	PASS	997	993	99.3	2.84	2.88	PASS
chr6:27545740	+	C>T	TTCCC	URS000037D0FB_9606	tRNA-Ser-TGA-2-1	3	3924.6	1.63	0.08	0.03	2.44	2.55	PASS	997	970	97	1.63	1.64	PASS
chr6:27290661	+	C>T	TACAC	URS0000753215_9606	tRNA-Val-TAC-4-1	3	7788.4	52.63	0.7	0.22	31.55	43.96	PASS	997	995	99.5	52.6	52.64	PASS
chr6:27290663	+	C>T	CACGC	URS0000753215_9606	tRNA-Val-TAC-4-1	3	7788.4	11.04	0.2	0.07	10.03	11.25	PASS	997	995	99.5	11.03	11.05	PASS
chr6:27290681	+	C>T	GTCGA	URS0000753215_9606	tRNA-Val-TAC-4-1	3	7788.4	1.58	0.06	0.06	2.43	2.43	PASS	997	995	99.5	1.58	1.59	PASS
								Avg.	0.440286	0.212

### Sheet: G>A 
Position	Strand	Mut_type	Context	RNACentral_ID	GtRNAdb_ID	number of edited replicates within WT_A3A-treated samples	Avg_coverage	Mean_editing[%] WT_A3A	Mean_editing[%] E72A_A3A	Mean_editing[%] Untreated	Fold-change WT_A3A/E72A_A3A	Fold-change WT_A3A/Untreated	Fold-change ≥2	N consistent bootstraps	N_bootstraps with detected editing	Accuracy [%]	CI_1	CI_2	Confidence_Intervals
chr6:26571901	-	G>A	ATGCT	URS000052A1C9_9606	tRNA-Ala-AGC-11-1	3	687.8	5.8	0.2	0.14	5.67	5.96	PASS	998	996	99.6	5.79	5.86	PASS
chr6:28658274	-	G>A	ATGCT	URS0000209048_9606	tRNA-Ala-AGC-4-1	3	4291.3	5.78	0.09	0.07	6.22	6.34	PASS	998	996	99.6	5.78	5.81	PASS
chr6:28812109	-	G>A	ATGCT	URS000071E903_9606	tRNA-Ala-AGC-6-1	3	778.2	4.54	0	0.14	5.54	4.86	PASS	998	996	99.6	4.53	4.58	PASS
chr6:28789807	-	G>A	ATGCA	URS00006C6D0A_9606	tRNA-Ala-TGC-1-1	3	439.5	32.96	0.82	1.02	18.66	16.81	PASS	975	973	97.3	32.87	33.03	PASS
chr6:28817272	-	G>A	ATGCA	URS000064B6FC_9606	tRNA-Ala-TGC-5-1	3	759.6	33.1	1.01	0.41	16.97	24.18	PASS	998	996	99.6	33.03	33.15	PASS
chr6:28758401	-	G>A	ATGCA	URS00006C133C_9606	tRNA-Ala-TGC-6-1	3	582.9	51.43	0.67	0.42	31.4	36.92	PASS	998	996	99.6	51.4	51.55	PASS
chr17:68019935	-	G>A	CCGGA	URS000059900F_9606	tRNA-Arg-CCG-2-1	3	135981	98.07	1.46	0.45	40.27	68.32	PASS	1000	998	99.8	98.07	98.07	PASS
chr17:68019936	-	G>A	CGGAG	URS000059900F_9606	tRNA-Arg-CCG-2-1	3	135981	3.95	0.53	0.47	3.24	3.37	PASS	1000	998	99.8	3.95	3.95	PASS
chr17:75034469	-	G>A	TAGGA	URS0000390F3A_9606	tRNA-Arg-CCT-2-1	3	10647.6	4.17	0.05	0.02	4.92	5.07	PASS	998	996	99.6	4.16	4.18	PASS
chr17:75034470	-	G>A	AGGAG	URS0000390F3A_9606	tRNA-Arg-CCT-2-1	3	10647.6	8.28	0.06	0.05	8.75	8.84	PASS	998	996	99.6	8.28	8.3	PASS
chr1:145475438	-	G>A	CCGAT	URS00006430D9_9606	tRNA-Asn-GTT-9-1	3	351.6	10.58	0.34	0	8.64	11.58	PASS	955	952	95.2	10.53	10.65	PASS
chr17:38861722	-	G>A	CTGCA	URS0000646601_9606	tRNA-Cys-GCA-14-1	3	1230.1	9.65	0.21	0.11	8.8	9.59	PASS	998	996	99.6	9.64	9.7	PASS
chr17:38869330	-	G>A	CTGCA	URS000014D40F_9606	tRNA-Cys-GCA-4-1	3	1656.9	7.66	0.21	0.05	7.16	8.25	PASS	998	996	99.6	7.62	7.67	PASS
chr6:27547790	-	G>A	CAGAG	URS0000429B3F_9606	tRNA-Gln-CTG-2-1	3	176730	2.27	0.06	0.04	3.08	3.14	PASS	998	996	99.6	2.27	2.27	PASS
chr6:27791394	-	G>A	CAGAG	URS000064F320_9606	tRNA-Gln-CTG-6-1	3	7830	3.67	0.13	0.08	4.13	4.32	PASS	998	996	99.6	3.67	3.68	PASS
chr6:27791408	-	G>A	CTGAC	URS000064F320_9606	tRNA-Gln-CTG-6-1	3	7830	1.57	0.13	0.1	2.27	2.34	PASS	998	996	99.6	1.56	1.57	PASS
chr17:8120345	-	G>A	CCGAA	URS00001B506A_9606	tRNA-Leu-TAG-1-1	3	2300.1	37.49	0.43	0.11	26.92	34.68	PASS	998	996	99.6	37.48	37.55	PASS
chr16:22195742	-	G>A	TCGAA	URS000005AEAB_9606	tRNA-Leu-TAG-3-1	3	3037.4	41.63	0.55	0.12	27.5	38.06	PASS	999	997	99.7	41.59	41.66	PASS
chr16:3157444	-	G>A	AAGGG	URS00006C58BC_9606	tRNA-Lys-CTT-3-1	3	7018.6	73.05	2.91	1.62	18.94	28.26	PASS	998	996	99.6	73.02	73.06	PASS
chr16:3157461	-	G>A	CCGAC	URS00006C58BC_9606	tRNA-Lys-CTT-3-1	3	7018.6	9.8	0.5	0.26	7.2	8.57	PASS	998	996	99.6	9.79	9.81	PASS
chr6:27335046	-	G>A	CCGAC	URS000071C635_9606	tRNA-Lys-TTT-6-1	3	3940.2	5.4	0.16	0.1	5.52	5.82	PASS	998	996	99.6	5.37	5.4	PASS
chr8:123157269	-	G>A	ATGAG	URS0000145C5E_9606	tRNA-Met-CAT-1-1	3	854.3	24.44	0.5	0.51	16.96	16.85	PASS	998	996	99.6	24.39	24.5	PASS
chr16:87384061	-	G>A	ATGAG	URS000072890F_9606	tRNA-Met-CAT-6-1	3	365.7	50.75	0.62	0.65	31.94	31.36	PASS	998	996	99.6	50.65	50.83	PASS
chr19:45478632	-	G>A	TCGCT	URS00001DA281_9606	tRNA-SeC-TCA-1-1	3	142029	84.63	0.39	0.19	61.6	71.96	PASS	998	996	99.6	84.63	84.63	PASS
chr19:45478651	-	G>A	TTGAA	URS00001DA281_9606	tRNA-SeC-TCA-1-1	3	142029	46.25	0.22	0.12	38.73	42.19	PASS	998	996	99.6	46.24	46.25	PASS
chr6:27553443	-	G>A	GGGAG	URS000071DF37_9606	tRNA-Ser-AGA-4-1	3	3351	13.41	0.21	0.12	11.91	12.87	PASS	998	996	99.6	13.39	13.44	PASS
chr17:8138929	-	G>A	TCGAG	URS00001C3F54_9606	tRNA-Ser-CGA-1-1	3	10769.3	12.85	0.35	0.25	10.26	11.08	PASS	998	996	99.6	12.85	12.88	PASS
chr6:27672480	-	G>A	GGGAA	URS0000530C88_9606	tRNA-Ser-CGA-3-1	3	6863.7	4.63	0.11	0.07	5.07	5.26	PASS	998	996	99.6	4.62	4.64	PASS
chr6:27672498	-	G>A	TCGAG	URS0000530C88_9606	tRNA-Ser-CGA-3-1	3	6863.7	25.89	1.05	0.97	13.12	13.65	PASS	998	996	99.6	25.86	25.9	PASS
chr5:181188453	-	G>A	GTGTT	URS0000161979_9606	tRNA-Val-AAC-2-1	3	81295.4	7.57	0.16	0.08	7.39	7.94	PASS	998	996	99.6	7.57	7.58	PASS
chr6:27650945	-	G>A	TTGAT	URS0000750232_9606	tRNA-Val-AAC-3-1	3	10007.1	3.06	0.04	0.05	3.9	3.87	PASS	998	996	99.6	3.06	3.07	PASS
chr6:27650965	-	G>A	GTGTT	URS0000750232_9606	tRNA-Val-AAC-3-1	3	10007.1	9.41	0.19	0.09	8.75	9.55	PASS	998	996	99.6	9.4	9.42	PASS
chr6:27280305	-	G>A	GCGTG	URS000009DDCA_9606	tRNA-Val-CAC-2-1	3	42721.3	2.18	0.08	0.07	2.94	2.97	PASS	998	996	99.6	2.18	2.18	PASS
chr6:27280307	-	G>A	GTGTG	URS000009DDCA_9606	tRNA-Val-CAC-2-1	3	42721.3	13.31	0.24	0.12	11.54	12.78	PASS	998	996	99.6	13.3	13.32	PASS
chr6:27280309	-	G>A	GTGAG	URS000009DDCA_9606	tRNA-Val-CAC-2-1	3	42721.3	10.43	0.29	0.23	8.86	9.29	PASS	1000	998	99.8	10.42	10.43	PASS
chr19:4724670	-	G>A	GCGTG	URS00002B4CE5_9606	tRNA-Val-CAC-3-1	3	40169.2	2.05	0.08	0.06	2.82	2.88	PASS	998	996	99.6	2.04	2.05	PASS
chr19:4724672	-	G>A	GTGTG	URS00002B4CE5_9606	tRNA-Val-CAC-3-1	3	40169.2	18.38	0.33	0.12	14.57	17.3	PASS	998	996	99.6	18.37	18.39	PASS
chr19:4724674	-	G>A	GTGAG	URS00002B4CE5_9606	tRNA-Val-CAC-3-1	3	40169.2	11.62	0.3	0.26	9.71	10.02	PASS	998	996	99.6	11.61	11.62	PASS
chr1:143804029	-	G>A	GCGTG	URS0000748C4B_9606	tRNA-Val-CAC-4-1	3	696	3.07	0.16	0.17	3.51	3.48	PASS	998	994	99.4	3.05	3.1	PASS
chr1:143804031	-	G>A	GTGTG	URS0000748C4B_9606	tRNA-Val-CAC-4-1	3	696	14.73	0.48	0	10.63	15.73	PASS	998	996	99.6	14.7	14.79	PASS
chr1:143804033	-	G>A	GTGAG	URS0000748C4B_9606	tRNA-Val-CAC-4-1	3	696	11.15	0	0	12.15	12.15	PASS	998	953	95.3	11.15	11.24	PASS
chr11:59551022	-	G>A	GCGTG	URS000038803E_9606	tRNA-Val-TAC-2-1	3	46886.3	5.06	0.11	0.06	5.46	5.72	PASS	998	996	99.6	5.05	5.06	PASS
chr11:59551024	-	G>A	GTGTA	URS000038803E_9606	tRNA-Val-TAC-2-1	3	46886.3	47.93	0.72	0.29	28.45	37.93	PASS	998	996	99.6	47.92	47.93	PASS
chr10:5853746	-	G>A	GCGTG	URS000064D54F_9606	tRNA-Val-TAC-3-1	3	52786.9	5.48	0.11	0.08	5.84	6	PASS	998	996	99.6	5.47	5.48	PASS
chr10:5853748	-	G>A	GTGTA	URS000064D54F_9606	tRNA-Val-TAC-3-1	3	52786.9	57.58	0.74	0.33	33.67	44.05	PASS	1000	998	99.8	57.57	57.59	PASS
								Avg.	0.4	0.237111
