## Supplementary Table 4 for "APOBEC3A deaminase catalyzes site-specific editing of transfer RNAs"

### Sheet: Arkusz 1
Supplementary Table S4. tRF editing detected in TCGA samples
gtRNAdb_ID	gtRNAdb locus	strand	chr. position of editing	edited samples with coverage ≥10 in both miRNA Seq data and WGS data	seq. context (in tRNA)*	tRNA loop	position in the anticodon	coordinate covered by MINTbase v2.0	cancer types	number of cases for specific cancer types	avg. in vivo editing efficiency [%] if no of cases per tumor >2	editing efficiency in in vitro experiment [%]
tRNA-Ala-TGC-4-1	chr12:124939966-124940037	+	chr12:124940000	151	TGCAC	anticodon	3	YES	THCA,LUAD,HNSC,OV,BRCA,LGG,CESC,LUSC,COAD,KIRP,SARC,UCEC,KICH,KIRC,LIHC,READ,STAD	63,18,17,12,9,9,6,3,2,2,2,2,1,1,1,1,1	17.8	69.67
tRNA-Cys-GCA-5-1	chr15:79744655-79744727	+	chr15:79744689	5	TGCAG	anticodon	2	YES	HNSC,CESC,OV,UCEC	2,1,1,1	38.5	6.99
tRNA-Arg-TCG-1-1	chr15:89335073-89335145	+	chr15:89335107	2	TTCGG	anticodon	2	YES	LUAD,THCA	1.1		98.79
tRNA-Leu-TAG-3-1	chr16:22195711-22195792	-	chr16:22195742	1	TTCGA	variable, position 51	_	YES	OV	1		41.63
tRNA-Arg-CCG-2-1	chr17:68019897-68019969	-	chr17:68019935	2	TCCGG	anticodon	2	YES	HNSC,THCA	1.1		98.07
tRNA-Arg-CCG-2-1	chr17:68019897-68019969	-	chr17:68019936	146	CTCCG	anticodon	1	YES	THCA,LUAD,HNSC,BRCA,OV,LGG,COAD,LUSC,CESC,KICH,KIRP,LIHC,SARC,KIRC,STAD,UCEC	61,20,15,9,9,7,5,5,4,2,2,2,2,1,1,1	7.4	3.95
					*deaminated C is underlined
						no of cases > 2
