## Supplementary Table 5 for "APOBEC3A deaminase catalyzes site-specific editing of transfer RNAs"

### Sheet: Arkusz1
Supplementary Table S5. Editing level for the analyzed positions for each sample compared with A3A expression level
tRNA-Ala-TGC-4-1; chr12:124940000							tRNA-Cys-GCA-5-1; chr15:79744689							tRNA-Arg-CCG-2-1; chr17:68019936
Case ID	Cancer	Editing position	Editing level [%]	APOBEC3A expression [TPM]	Expression level		Case ID	Cancer	Editing position	Editing level [%]	APOBEC3A expression [TPM]	Expression level		Case ID	Cancer	Editing position	Editing level [%]	APOBEC3A expression [TPM]	Expression level
TCGA-04-1331	OV	chr12:124940000	9.38	0.76	low		TCGA-24-2290	OV	chr15:79744689	16.67	3.61	low		TCGA-04-1514	OV	chr17:68019936	5.26	0.55	low
TCGA-04-1514	OV	chr12:124940000	13.25	0.55	low		TCGA-AX-A06B	UCEC	chr15:79744689	18.75	1.02	low		TCGA-04-1542	OV	chr17:68019936	8.33	0.12	cutoff
TCGA-04-1542	OV	chr12:124940000	56.52	0.12	cutoff		TCGA-BA-6869	HNSC	chr15:79744689	58.97	47.29	high		TCGA-13-0890	OV	chr17:68019936	6.98	2.55	low
TCGA-13-0906	OV	chr12:124940000	3.39	4.33	low		TCGA-C5-A1BJ	CESC	chr15:79744689	36.36	62.32	high		TCGA-13-1477	OV	chr17:68019936	9.84	0.05	cutoff
TCGA-13-1411	OV	chr12:124940000	18.75	1.04	low		TCGA-CR-7385	HNSC	chr15:79744689	61.54	49.54	high		TCGA-21-5782	LUSC	chr17:68019936	3.77	2.16	low
TCGA-13-1477	OV	chr12:124940000	26.88	0.05	cutoff									TCGA-24-0982	OV	chr17:68019936	6	1.74	low
TCGA-24-0982	OV	chr12:124940000	13.89	1.74	low									TCGA-24-1544	OV	chr17:68019936	18.18	1.93	low
TCGA-24-1544	OV	chr12:124940000	23.81	1.93	low									TCGA-25-1634	OV	chr17:68019936	9.09	0.17	cutoff
TCGA-25-1632	OV	chr12:124940000	11.01	0.37	cutoff									TCGA-25-2400	OV	chr17:68019936	9.09	2.94	low
TCGA-25-1634	OV	chr12:124940000	30	0.17	cutoff									TCGA-29-1710	OV	chr17:68019936	1.98	0.65	low
TCGA-25-2391	OV	chr12:124940000	13.33	2.88	low									TCGA-35-5375	LUAD	chr17:68019936	3.7	0.49	cutoff
TCGA-29-1710	OV	chr12:124940000	13.04	0.65	low									TCGA-37-4135	LUSC	chr17:68019936	1.12	2.89	low
TCGA-53-7626	LUAD	chr12:124940000	46.15	4.15	low									TCGA-44-8120	LUAD	chr17:68019936	5.71	0.5	low
TCGA-55-8208	LUAD	chr12:124940000	7.02	4.99	low									TCGA-55-8085	LUAD	chr17:68019936	6.67	2.88	low
TCGA-55-8507	LUAD	chr12:124940000	9.52	1.76	low									TCGA-55-8208	LUAD	chr17:68019936	2.67	4.99	low
TCGA-55-8510	LUAD	chr12:124940000	24	4.06	low									TCGA-55-8299	LUAD	chr17:68019936	4.65	5.28	low
TCGA-55-A492	LUAD	chr12:124940000	7.32	0.71	low									TCGA-55-8510	LUAD	chr17:68019936	3.17	4.06	low
TCGA-55-A493	LUAD	chr12:124940000	11.63	2.41	low									TCGA-62-8397	LUAD	chr17:68019936	15.38	0.38	cutoff
TCGA-62-8395	LUAD	chr12:124940000	25	0.89	low									TCGA-62-A46O	LUAD	chr17:68019936	10	0.59	low
TCGA-62-A470	LUAD	chr12:124940000	7.58	1.41	low									TCGA-68-8250	LUSC	chr17:68019936	6.06	6.16	low
TCGA-68-7755	LUSC	chr12:124940000	6.9	0.82	low									TCGA-69-8255	LUAD	chr17:68019936	2.44	1.4	low
TCGA-69-8255	LUAD	chr12:124940000	17.24	1.4	low									TCGA-75-6203	LUAD	chr17:68019936	2.74	2.65	low
TCGA-75-6203	LUAD	chr12:124940000	32.35	2.65	low									TCGA-75-6214	LUAD	chr17:68019936	3.64	5.34	low
TCGA-75-6214	LUAD	chr12:124940000	23.81	5.34	low									TCGA-75-7031	LUAD	chr17:68019936	2.88	0.58	low
TCGA-75-7031	LUAD	chr12:124940000	28	0.58	low									TCGA-85-8052	LUSC	chr17:68019936	2.94	3.01	low
TCGA-77-6843	LUSC	chr12:124940000	9.76	0.78	low									TCGA-86-6851	LUAD	chr17:68019936	2.36	3.07	low
TCGA-85-8052	LUSC	chr12:124940000	11.76	3.01	low									TCGA-86-8358	LUAD	chr17:68019936	6.98	0.38	cutoff
TCGA-91-6840	LUAD	chr12:124940000	23.81	2.14	low									TCGA-91-6840	LUAD	chr17:68019936	3.64	2.14	low
TCGA-94-7943	LUSC	chr12:124940000	8	2.3	low									TCGA-95-7039	LUAD	chr17:68019936	6.67	0.39	cutoff
TCGA-97-8179	LUAD	chr12:124940000	27.12	0.34	cutoff									TCGA-95-7948	LUAD	chr17:68019936	1.53	9.1	low
TCGA-97-A4LX	LUAD	chr12:124940000	11.54	0.98	low									TCGA-96-7545	LUSC	chr17:68019936	11.11	2.64	low
TCGA-97-A4M2	LUAD	chr12:124940000	14.29	3.08	low									TCGA-97-A4M2	LUAD	chr17:68019936	4	3.08	low
TCGA-A5-A0GG	UCEC	chr12:124940000	9.09	0.33	cutoff									TCGA-A6-A567	COAD	chr17:68019936	2.33	0.19	cutoff
TCGA-A6-A565	COAD	chr12:124940000	6.45	1.45	low									TCGA-A6-A56B	COAD	chr17:68019936	5.71	0.17	cutoff
TCGA-AN-A0AT	BRCA	chr12:124940000	40.91	0.81	low									TCGA-A8-A092	BRCA	chr17:68019936	15	1.16	low
TCGA-AN-A0XR	BRCA	chr12:124940000	23.08	1.22	low									TCGA-A8-A09X	BRCA	chr17:68019936	12.5	1.67	low
TCGA-AR-A1AY	BRCA	chr12:124940000	20	1.16	low									TCGA-AD-A5EJ	COAD	chr17:68019936	1.57	0.52	low
TCGA-B6-A0I1	BRCA	chr12:124940000	16.67	0.97	low									TCGA-AN-A0G0	BRCA	chr17:68019936	11.11	0.39	cutoff
TCGA-B6-A0X5	BRCA	chr12:124940000	6.82	0.34	cutoff									TCGA-AR-A24Z	BRCA	chr17:68019936	2.54	7.74	low
TCGA-BA-6869	HNSC	chr12:124940000	10.95	47.29	high									TCGA-AX-A1C8	UCEC	chr17:68019936	2.04	0.68	low
TCGA-BA-6872	HNSC	chr12:124940000	19.05	147.17	high									TCGA-B1-A47O	KIRP	chr17:68019936	16.67	0.9	low
TCGA-BA-6873	HNSC	chr12:124940000	23.08	36.96	high									TCGA-B6-A0I1	BRCA	chr17:68019936	6.67	0.97	low
TCGA-BA-A4IH	HNSC	chr12:124940000	3.85	69.21	high									TCGA-B6-A0I2	BRCA	chr17:68019936	18.18	3.03	low
TCGA-BJ-A28S	THCA	chr12:124940000	31.25	0.98	low									TCGA-B6-A0WX	BRCA	chr17:68019936	7.14	0.38	cutoff
TCGA-BJ-A45D	THCA	chr12:124940000	8.22	0.33	cutoff									TCGA-B6-A0X5	BRCA	chr17:68019936	5.88	0.34	cutoff
TCGA-C5-A1BJ	CESC	chr12:124940000	26.67	62.32	high									TCGA-BA-5556	HNSC	chr17:68019936	8.33	101.35	high
TCGA-C5-A1M9	CESC	chr12:124940000	13.04	0.52	low									TCGA-BA-6869	HNSC	chr17:68019936	3.3	47.29	high
TCGA-C5-A1MI	CESC	chr12:124940000	27.78	6.03	low									TCGA-BJ-A0YZ	THCA	chr17:68019936	10	1.79	low
TCGA-C5-A2LV	CESC	chr12:124940000	17.65	0.14	cutoff									TCGA-BJ-A45D	THCA	chr17:68019936	3.9	0.33	cutoff
TCGA-C5-A2LY	CESC	chr12:124940000	12.5	13.37	high									TCGA-BJ-A45F	THCA	chr17:68019936	17.86	0.4	cutoff
TCGA-C8-A12L	BRCA	chr12:124940000	16.67	0.26	cutoff									TCGA-BJ-A4O9	THCA	chr17:68019936	8.33	0.43	cutoff
TCGA-CE-A3MD	THCA	chr12:124940000	30	0.15	cutoff									TCGA-C5-A1BJ	CESC	chr17:68019936	2.78	62.32	high
TCGA-CE-A482	THCA	chr12:124940000	14.29	0.55	low									TCGA-C5-A1M8	CESC	chr17:68019936	5	6.17	low
TCGA-CN-6994	HNSC	chr12:124940000	21.43	14.27	high									TCGA-C5-A1MQ	CESC	chr17:68019936	2.67	1.68	low
TCGA-CR-5250	HNSC	chr12:124940000	9.38	18.39	high									TCGA-CA-6717	COAD	chr17:68019936	5.13	0.4	cutoff
TCGA-CR-6470	HNSC	chr12:124940000	12	2.44	low									TCGA-CC-5261	LIHC	chr17:68019936	7.14	0.41	cutoff
TCGA-CR-6482	HNSC	chr12:124940000	42.11	8.09	low									TCGA-CC-5262	LIHC	chr17:68019936	4.88	1.91	low
TCGA-CR-6491	HNSC	chr12:124940000	8	196.87	high									TCGA-CE-A3ME	THCA	chr17:68019936	27.27	1.24	low
TCGA-CR-7382	HNSC	chr12:124940000	20	32.32	high									TCGA-CE-A482	THCA	chr17:68019936	18.75	0.55	low
TCGA-CR-7385	HNSC	chr12:124940000	5.52	49.54	high									TCGA-CN-5374	HNSC	chr17:68019936	13.64	8.77	low
TCGA-CR-7391	HNSC	chr12:124940000	13.51	12.49	high									TCGA-CR-5249	HNSC	chr17:68019936	4.44	12.63	high
TCGA-CR-7404	HNSC	chr12:124940000	15	37.65	high									TCGA-CR-5250	HNSC	chr17:68019936	9.64	18.39	high
TCGA-CS-6665	LGG	chr12:124940000	7.89	0.03	cutoff									TCGA-CR-6470	HNSC	chr17:68019936	2.06	2.44	low
TCGA-CS-6668	LGG	chr12:124940000	6.32	0.03	cutoff									TCGA-CR-6472	HNSC	chr17:68019936	3.8	9.24	low
TCGA-CV-5432	HNSC	chr12:124940000	10.26	12.77	high									TCGA-CR-6480	HNSC	chr17:68019936	1.49	19.77	high
TCGA-CV-7090	HNSC	chr12:124940000	11.49	27.97	high									TCGA-CR-6482	HNSC	chr17:68019936	9.3	8.09	low
TCGA-CX-7086	HNSC	chr12:124940000	3.57	166.72	high									TCGA-CR-6491	HNSC	chr17:68019936	5.63	196.87	high
TCGA-D5-6540	COAD	chr12:124940000	7.69	3.24	low									TCGA-CR-7385	HNSC	chr17:68019936	1.35	49.54	high
TCGA-D8-A27F	BRCA	chr12:124940000	25	0.57	low									TCGA-CR-7391	HNSC	chr17:68019936	2.94	12.49	high
TCGA-DJ-A2PU	THCA	chr12:124940000	35.29	0.22	cutoff									TCGA-CR-7404	HNSC	chr17:68019936	1.84	37.65	high
TCGA-DJ-A2PV	THCA	chr12:124940000	5.97	1.59	low									TCGA-DJ-A2PQ	THCA	chr17:68019936	15.38	0.09	cutoff
TCGA-DJ-A2Q6	THCA	chr12:124940000	9.52	0.3	cutoff									TCGA-DJ-A2PT	THCA	chr17:68019936	12.5	2.27	low
TCGA-DJ-A2Q9	THCA	chr12:124940000	10.98	3.6	low									TCGA-DJ-A2PV	THCA	chr17:68019936	5.92	1.59	low
TCGA-DJ-A3UP	THCA	chr12:124940000	10.71	0.42	cutoff									TCGA-DJ-A2Q0	THCA	chr17:68019936	9.46	0.07	cutoff
TCGA-DJ-A3UT	THCA	chr12:124940000	11.11	0.43	cutoff									TCGA-DJ-A2Q6	THCA	chr17:68019936	7.14	0.3	cutoff
TCGA-DJ-A3V9	THCA	chr12:124940000	12.9	0.97	low									TCGA-DJ-A2Q9	THCA	chr17:68019936	2.84	3.6	low
TCGA-DJ-A3VA	THCA	chr12:124940000	43.75	0.74	low									TCGA-DJ-A2QC	THCA	chr17:68019936	11.11	0.5	cutoff
TCGA-DJ-A3VG	THCA	chr12:124940000	30	0.74	low									TCGA-DJ-A3UP	THCA	chr17:68019936	12.5	0.42	cutoff
TCGA-DJ-A3VI	THCA	chr12:124940000	33.33	0.31	cutoff									TCGA-DJ-A3V9	THCA	chr17:68019936	4.88	0.97	low
TCGA-DJ-A3VM	THCA	chr12:124940000	11.11	0.59	low									TCGA-DJ-A3VA	THCA	chr17:68019936	14.29	0.74	low
TCGA-DJ-A4V0	THCA	chr12:124940000	12.5	1.43	low									TCGA-DJ-A3VI	THCA	chr17:68019936	7.14	0.31	cutoff
TCGA-DO-A2HM	THCA	chr12:124940000	15.38	20.97	high									TCGA-DJ-A3VJ	THCA	chr17:68019936	9.52	8.56	low
TCGA-DS-A0VL	CESC	chr12:124940000	25.93	36.81	high									TCGA-DJ-A3VM	THCA	chr17:68019936	2.99	0.59	low
TCGA-DU-5874	LGG	chr12:124940000	22.92	0.12	cutoff									TCGA-DO-A2HM	THCA	chr17:68019936	10.34	20.97	high
TCGA-DU-7301	LGG	chr12:124940000	11.76	0.13	cutoff									TCGA-DQ-5629	HNSC	chr17:68019936	11.11	64.07	high
TCGA-DV-5566	KIRC	chr12:124940000	14.29	0.26	cutoff									TCGA-DS-A0VL	CESC	chr17:68019936	9.68	36.81	high
TCGA-DX-A3LW	SARC	chr12:124940000	8.33	0.13	cutoff									TCGA-DU-5874	LGG	chr17:68019936	3.8	0.12	cutoff
TCGA-E1-5318	LGG	chr12:124940000	2.79	0	cutoff									TCGA-DV-5566	KIRC	chr17:68019936	5.56	0.26	cutoff
TCGA-E3-A3E0	THCA	chr12:124940000	19.05	1.8	low									TCGA-DX-A1L2	SARC	chr17:68019936	20	0.11	cutoff
TCGA-E3-A3E5	THCA	chr12:124940000	14.29	0.62	low									TCGA-DX-A3LS	SARC	chr17:68019936	10	1.24	low
TCGA-E8-A2EA	THCA	chr12:124940000	6.06	2.87	low									TCGA-E3-A3E0	THCA	chr17:68019936	6.45	1.8	low
TCGA-E8-A413	THCA	chr12:124940000	25	0.26	cutoff									TCGA-E8-A3X7	THCA	chr17:68019936	8.82	0.26	cutoff
TCGA-E8-A414	THCA	chr12:124940000	11.76	0.69	low									TCGA-E8-A413	THCA	chr17:68019936	3.92	0.26	cutoff
TCGA-E8-A419	THCA	chr12:124940000	38.46	2.73	low									TCGA-E8-A414	THCA	chr17:68019936	3.26	0.69	low
TCGA-E8-A433	THCA	chr12:124940000	11.11	0.75	low									TCGA-E8-A433	THCA	chr17:68019936	3.51	0.75	low
TCGA-E8-A434	THCA	chr12:124940000	28.21	0.65	low									TCGA-E8-A434	THCA	chr17:68019936	7.61	0.65	low
TCGA-E8-A437	THCA	chr12:124940000	20	0.47	cutoff									TCGA-EL-A3CM	THCA	chr17:68019936	3.08	0.4	cutoff
TCGA-EL-A3CU	THCA	chr12:124940000	4.35	0.05	cutoff									TCGA-EL-A3CN	THCA	chr17:68019936	4.48	1.46	low
TCGA-EL-A3D5	THCA	chr12:124940000	23.08	0.46	cutoff									TCGA-EL-A3CO	THCA	chr17:68019936	1.98	4.47	low
TCGA-EL-A3GP	THCA	chr12:124940000	15.38	0.68	low									TCGA-EL-A3CU	THCA	chr17:68019936	3.57	0.05	cutoff
TCGA-EL-A3GS	THCA	chr12:124940000	31.58	0.62	low									TCGA-EL-A3D5	THCA	chr17:68019936	6.15	0.46	cutoff
TCGA-EL-A3H4	THCA	chr12:124940000	23.33	2.74	low									TCGA-EL-A3GP	THCA	chr17:68019936	7.69	0.68	low
TCGA-EL-A3H8	THCA	chr12:124940000	17.12	0.37	cutoff									TCGA-EL-A3GS	THCA	chr17:68019936	4	0.62	low
TCGA-EM-A22K	THCA	chr12:124940000	12.5	0.64	low									TCGA-EM-A22J	THCA	chr17:68019936	18.75	0.14	cutoff
TCGA-EM-A22P	THCA	chr12:124940000	13.33	2.31	low									TCGA-EM-A2CJ	THCA	chr17:68019936	13.73	0.15	cutoff
TCGA-EM-A2CJ	THCA	chr12:124940000	6.98	0.15	cutoff									TCGA-EM-A2CO	THCA	chr17:68019936	9.3	0.16	cutoff
TCGA-EM-A2CK	THCA	chr12:124940000	4.62	0.34	cutoff									TCGA-EM-A2CR	THCA	chr17:68019936	5	0.42	cutoff
TCGA-EM-A2CR	THCA	chr12:124940000	9.68	0.42	cutoff									TCGA-EM-A2P0	THCA	chr17:68019936	10	0.91	low
TCGA-EM-A2P0	THCA	chr12:124940000	16.67	0.91	low									TCGA-EM-A2P3	THCA	chr17:68019936	15.38	0.35	cutoff
TCGA-EM-A3AI	THCA	chr12:124940000	36.36	0.09	cutoff									TCGA-EM-A3AI	THCA	chr17:68019936	9.09	0.09	cutoff
TCGA-EM-A3AP	THCA	chr12:124940000	15.38	0.08	cutoff									TCGA-EM-A3AK	THCA	chr17:68019936	4.55	1.57	low
TCGA-EM-A3AR	THCA	chr12:124940000	12.5	0.38	cutoff									TCGA-EM-A3AR	THCA	chr17:68019936	4.11	0.38	cutoff
TCGA-EM-A3FJ	THCA	chr12:124940000	16.67	0.07	cutoff									TCGA-EM-A3FK	THCA	chr17:68019936	1.68	0.9	low
TCGA-EM-A3FK	THCA	chr12:124940000	28.57	0.9	low									TCGA-EM-A3FL	THCA	chr17:68019936	9.52	0.15	cutoff
TCGA-EM-A4FR	THCA	chr12:124940000	35.71	0.57	low									TCGA-EM-A4FH	THCA	chr17:68019936	11.76	0.41	cutoff
TCGA-ET-A25P	THCA	chr12:124940000	45.45	0.03	cutoff									TCGA-ET-A3BN	THCA	chr17:68019936	13.33	4.29	low
TCGA-ET-A3BN	THCA	chr12:124940000	20	4.29	low									TCGA-ET-A3BQ	THCA	chr17:68019936	4	0.53	low
TCGA-ET-A3BQ	THCA	chr12:124940000	47.62	0.53	low									TCGA-ET-A3DQ	THCA	chr17:68019936	3.17	1.01	low
TCGA-ET-A3DQ	THCA	chr12:124940000	6.06	1.01	low									TCGA-ET-A40S	THCA	chr17:68019936	13.33	0.77	low
TCGA-ET-A3DR	THCA	chr12:124940000	15.38	1.97	low									TCGA-ET-A4KQ	THCA	chr17:68019936	10.74	1.16	low
TCGA-ET-A4KQ	THCA	chr12:124940000	12.08	1.16	low									TCGA-F1-6177	STAD	chr17:68019936	4.17	0.64	low
TCGA-EW-A1J5	BRCA	chr12:124940000	27.27	20.89	high									TCGA-FE-A239	THCA	chr17:68019936	9.38	0.45	cutoff
TCGA-EY-A1GS	UCEC	chr12:124940000	3.85	15.68	high									TCGA-FY-A3BL	THCA	chr17:68019936	10	0.32	cutoff
TCGA-F1-6177	STAD	chr12:124940000	14.29	0.64	low									TCGA-FY-A3I4	THCA	chr17:68019936	8.14	1.52	low
TCGA-F5-6814	READ	chr12:124940000	18.18	0.59	low									TCGA-FY-A3WA	THCA	chr17:68019936	4.98	3.01	low
TCGA-FV-A495	LIHC	chr12:124940000	20	0.18	cutoff									TCGA-FY-A40N	THCA	chr17:68019936	4	1.75	low
TCGA-FY-A3I4	THCA	chr12:124940000	19.61	1.52	low									TCGA-FY-A4B0	THCA	chr17:68019936	9.38	0.42	cutoff
TCGA-FY-A3WA	THCA	chr12:124940000	17.12	3.01	low									TCGA-FY-A76V	THCA	chr17:68019936	6.25	1.88	low
TCGA-FY-A40K	THCA	chr12:124940000	41.18	0.83	low									TCGA-GL-A4EM	KIRP	chr17:68019936	13.64	0.63	low
TCGA-FY-A40N	THCA	chr12:124940000	14.52	1.75	low									TCGA-GM-A3XL	BRCA	chr17:68019936	2	4.26	low
TCGA-FY-A4B0	THCA	chr12:124940000	10	0.42	cutoff									TCGA-H2-A422	THCA	chr17:68019936	8	0.11	cutoff
TCGA-FY-A76V	THCA	chr12:124940000	9.26	1.88	low									TCGA-HD-7753	HNSC	chr17:68019936	5.08	148.09	high
TCGA-GL-A4EM	KIRP	chr12:124940000	17.65	0.63	low									TCGA-HT-7602	LGG	chr17:68019936	15.38	0	cutoff
TCGA-GM-A3XL	BRCA	chr12:124940000	12.96	4.26	low									TCGA-HT-7689	LGG	chr17:68019936	16.22	0.08	cutoff
TCGA-H2-A422	THCA	chr12:124940000	48.61	0.11	cutoff									TCGA-HT-8104	LGG	chr17:68019936	10.53	0.03	cutoff
TCGA-HD-7753	HNSC	chr12:124940000	11.11	148.09	high									TCGA-HT-A61B	LGG	chr17:68019936	6.06	0.22	cutoff
TCGA-HE-A5NF	KIRP	chr12:124940000	12	2.62	low									TCGA-HW-7486	LGG	chr17:68019936	3.57	0.12	cutoff
TCGA-HT-7695	LGG	chr12:124940000	17.39	0.08	cutoff									TCGA-IK-7675	LGG	chr17:68019936	12.5	0.02	cutoff
TCGA-HT-8104	LGG	chr12:124940000	15	0.03	cutoff									TCGA-IM-A3ED	THCA	chr17:68019936	4.76	0.7	low
TCGA-HT-A61B	LGG	chr12:124940000	2.47	0.22	cutoff									TCGA-J8-A3YD	THCA	chr17:68019936	5.26	0.63	low
TCGA-HW-7486	LGG	chr12:124940000	6.25	0.12	cutoff									TCGA-J8-A3YG	THCA	chr17:68019936	5	2.43	low
TCGA-IM-A3ED	THCA	chr12:124940000	16	0.7	low									TCGA-KM-8439	KICH	chr17:68019936	13.33	0.69	low
TCGA-J8-A3NZ	THCA	chr12:124940000	25	0.41	cutoff									TCGA-KM-8441	KICH	chr17:68019936	5.56	1.46	low
TCGA-J8-A3O0	THCA	chr12:124940000	14.29	0.44	cutoff									TCGA-MP-A4TH	LUAD	chr17:68019936	4	0.38	cutoff
TCGA-J8-A3O1	THCA	chr12:124940000	23.08	0.73	low									TCGA-NJ-A4YQ	LUAD	chr17:68019936	7.69	1.27	low
TCGA-J8-A3YD	THCA	chr12:124940000	13.79	0.63	low									TCGA-QG-A5Z1	COAD	chr17:68019936	4.26	0.2	cutoff
TCGA-KM-8441	KICH	chr12:124940000	54.55	1.46	low
TCGA-MK-A84Z	THCA	chr12:124940000	23.08	0.85	low
TCGA-MP-A4TA	LUAD	chr12:124940000	8.93	1.77	low
TCGA-MP-A4TH	LUAD	chr12:124940000	9.68	0.38	cutoff
TCGA-WP-A9GB	SARC	chr12:124940000	6	0.25	cutoff
		Avg. Editing	17.8097						Avg. Editing	38.458						Avg. Editing	7.42911
