## Supplementary Table 6 for "APOBEC3A deaminase catalyzes site-specific editing of transfer RNAs"

### Sheet: Arkusz1
Supplementary Table S6. tRF editing in specific cancer types and its correlation with the A3A gene expression level													Proportion test
Number of analysed TCGA cases		number of samples with cumulative editing for chr12:124940000, chr15:79744689, and/or chr17:68019936 position (miRNA reads >= 10 & WGS reads >= 10)	number of samples for edited position chr12:124940000; tRNA-Ala-TGC-4-1	avg editing efficiency per cancer type (for position chr12:124940000) [%]	number of samples for edited position chr15:79744689; tRNA-Cys-GCA-5-1	avg editing efficiency per cancer type (for position chr15:79744689) [%]	number of samples for edited position chr17:68019936; tRNA-Arg-CCG-2-1	avg editing efficiency per cancer type (for position chr17:68019936) [%]	cumulative editing [%]	Edited samles [%]	number of samples with A3A expression <0.5 TPM	number of samples with A3A expression >0.5 TPM	X-squared	p value < 0.05
TCGA-BRCA	84	15	9	21	0	0	9	9	30	17.8571	4	11	4.8	0.0285
TCGA-CESC	58	8	6	20.6	1	36.4	4	5	62	13.7931	1	7	6.3	0.0124
TCGA-COAD	56	7	2	7.1	0	0	5	3.8	10.9	12.5	4	3
TCGA-HNSC	105	24	17	14.1	2	60.3	15	5.6	79.9	22.8571	0	24	44.1	3.147e-11
TCGA-KICH	9	2	1	54.5	0	0	2	9.4	63.9	22.2222	0	2
TCGA-KIRC	5	1	1	14.3	0	0	1	5.6	19.9	20	1	0
TCGA-KIRP	27	3	2	14.8	0	0	2	15.2	30	11.1111	0	3
TCGA-LGG	63	12	9	10.3	0	0	7	9.7	20	19.0476	12	0	20.2	7.098e-06
TCGA-LIHC	24	3	1	20	0	0	2	6	26	12.5	2	1
TCGA-LUAD	120	29	18	18.6	0	0	20	5	23.7	24.1667	6	23	17.7	2.648e-05
TCGA-LUSC	13	7	4	9.1	0	0	5	5	14.8	53.8462	0	7	10.3	0.0013
TCGA-OV	27	15	12	19.4	1	16.7	9	8.3	44.4	55.5556	4	11	4.8	0.0285
TCGA-READ	21	1	1	18.2	0	0	0	0	18.2	4.7619	0	1
TCGA-SARC	32	4	2	7.2	0	0	2	15	22.2	12.5	3	1
TCGA-STAD	56	1	1	14.3	0	0	1	4.2	18.5	1.78571	0	1
TCGA-THCA	271	86	63	19.8	0	0	61	8.3	28.1	31.7343	38	48
TCGA-UCEC	109	4	2	6.5	1	18.8	1	2	27.3	3.66972	1	3
TCGA-BLCA	75	0	0	0	0	0	0	0	0	0	0	0
TCGA-PRAD	75	0	0	0	0	0	0	0	0	0	0	0
sum	1230	222	151		5		146				76	146	42.9	5.785e-11
