## Supplementary Table 8 for "APOBEC3A deaminase catalyzes site-specific editing of transfer RNAs"

### Sheet: Arkusz1
Supplementary Table S8. Number of raw reads obtained from libraries prepared according to the YAMAT-seq protocol
Libaries	Total - befor filter	low quality	% low quality	too many N	% too many N	too short	% too short	too long	% too long	PASS reads	% PASS reads	Reads per milion	Mean(Reads per milion)	SD (Reads per milion)
WT_A3A (1)	75773499	900872	1.1889	6302	0.00831689	1814053	2.39405	241610	0.318858	72810662	96.0899	72.8107	72.9674	7.18987
WT_A3A (2)	83573601	838076	1.0028	7086	0.00847875	2195541	2.62707	298462	0.357125	80234436	96.0045	80.2344
WT_A3A (3)	67873130	763616	1.12506	5728	0.00843927	1013373	1.49304	233161	0.343525	65857252	97.0299	65.8573
E72A_A3A (1)	62084608	808423	1.30213	4901	0.00789407	3814364	6.14382	236418	0.3808	57220502	92.1654	57.2205	66.2639	11.1728
E72A_A3A (2)	67017485	688851	1.02787	5626	0.00839482	3224444	4.81135	281184	0.419568	62817380	93.7328	62.8174
E72A_A3A (3)	83496900	917404	1.09873	6992	0.00837396	3472955	4.15938	345627	0.41394	78753922	94.3196	78.7539
Unreated (1)	145748746	1444674	0.991209	12310	0.00844604	1291770	0.886299	462444	0.317288	142537548	97.7968	142.538	111.997	31.5819
Unreated (2)	116255875	1244783	1.07073	9532	0.00819916	688220	0.591987	327718	0.281894	113985622	98.0472	113.986
Unreated (3)	81055511	831646	1.02602	6852	0.00845347	475690	0.586869	273566	0.337505	79467757	98.0412	79.4678
Library	PASS reads	40 mln: % reads
WT_A3A (1)	72810662	54.937
WT_A3A (2)	80234436	49.8539
WT_A3A (3)	65857252	60.7374
E72A_A3A (1)	57220502	69.905	max
E72A_A3A (2)	62817380	63.6766
E72A_A3A (3)	78753922	50.7911
Unreated (1)	142537548	28.0628	min
Unreated (2)	113985622	35.0921
Unreated (3)	79467757	50.3349
